# Phages reconstitute NAD^+^ to counter bacterial immunity

**DOI:** 10.1101/2024.02.11.579819

**Authors:** Ilya Osterman, Hadar Samra, Francois Rousset, Elena Loseva, Maxim Itkin, Sergey Malitsky, Erez Yirmiya, Adi Millman, Rotem Sorek

## Abstract

Bacteria defend against phage infection via a variety of antiphage defense systems. Many defense systems were recently shown to deplete cellular nicotinamide adenine dinucleotide (NAD^+^) in response to infection, by breaking NAD^+^ to ADP-ribose (ADPR) and nicotinamide. It was demonstrated that NAD^+^ depletion during infection deprives the phage from this essential molecule and impedes phage replication. Here we show that a substantial fraction of phages possess enzymatic pathways allowing reconstitution of NAD^+^ from its degradation products in infected cells. We describe NAD^+^ reconstitution pathway 1 (NARP1), a two-step pathway in which one enzyme phosphorylates ADPR to generate ADPR-pyrophosphate (ADPR-PP), and the second enzyme conjugates ADPR-PP and nicotinamide to generate NAD^+^. Phages encoding the NARP1 pathway can overcome a diverse set of defense systems, including Thoeris, DSR1, DSR2, SIR2-HerA, and SEFIR, all of which deplete NAD^+^ as part of their defensive mechanism. Phylogenetic analyses show that NARP1 is primarily encoded on phage genomes, suggesting a phage-specific function in countering bacterial defenses. A second pathway, NARP2, allows phages to overcome bacterial defenses by building NAD^+^ via metabolites different than ADPR-PP. Our findings report a unique immune evasion strategy where viruses rebuild molecules depleted by defense systems, thus overcoming host immunity.
