## Supplementary Table 4 for "Phages reconstitute NAD^+^ to counter bacterial immunity"

### Sheet: Лист1
Name	Forward/Reverse	Sequence	For construct	Template for PCR	Comment
IO258	F	GCGCCGGAAGGGATGCAGA	general	E. coli genome	Check deletion of nadR in E.coli genome
IO259	R	CGGTCTACAACAGCCTTAGC	general	E. coli genome	Check deletion of nadR in E.coli genome
IO264	F	CCAAATTGTTTCTCAATCTGGCCC	general	E. coli genome	Check deletion of pncC in E.coli genome
IO265	R	GTCTGGCAGTTAGGACAAGCCG	general	E. coli genome	Check deletion of pncC in E.coli genome
IO254	F	AAACttaactaggttggcaaagactttcagtgct	pBA559-gRNABas63	pBA559	gRNA for Cas13a knock-out of Bas63_79-80 genes
IO255	R	AGCAagcactgaaagtctttgccaacctagttaa	pBA559-gRNABas63	pBA559	gRNA for Cas13a knock-out of Bas63_79-80 genes
IO46	F	ggttaattcctcctgttagccc	Namat-His, AdppS-His, KVP40_Nampt-his	pBad/HisA	Amplification of the backbone for Gibson assembly
IO46a	R	catcatcatcatcatcattaactcgag	Namat-His, AdppS-His, KVP40_Nampt-his	pBad/HisA	Amplification of the backbone for Gibson assembly
IO47	F	gctaacaggaggaattaaccAtgactaaatatacatatccagcaac	Namat-His	SpBetaL1 genome	Amplification of insert for Gibson assembly
IO47a	R	TTAATGATGATGATGATGATGatcaagcaagagctctctgatctc	Namat-His	SpBetaL1 genome	Amplification of insert for Gibson assembly
IO148	F	TTAATGATGATGATGATGATGattaatttcctccgcaattttataaacttt	AdppS-His	SpBetaL1 genome	Amplification of insert for Gibson assembly
IO149	R	gctaacaggaggaattaaccatgatcttactaaacggaaaaatagtcg	AdppS-His	SpBetaL1 genome	Amplification of insert for Gibson assembly
IO345	F	ttaactttaagaaggagATATACCATGCTAAATCTTAATCAAAATATCGCAATCG	KVP40_Nampt-his	KVP40_Nampt (synthesized by Twist Bioscience )	Amplification of insert for Gibson assembly
IO346	R	TTAATGATGATGATGATGATGCGCAGTTTGAATCTTTTTCGCG	KVP40_Nampt-his	KVP40_Nampt (synthesized by Twist Bioscience )	Amplification of insert for Gibson assembly
IO42	F	GGTcctgattcaggagatccggtaaa	Namat-His R306G, pSG-thrC-PhSpank-Namat R306G	Namat-His	Amplification for KLD assembly
IO43	R	aattacaactttgccgtctcgtt	Namat-His R306G, pSG-thrC-PhSpank-Namat R306G	Namat-His	Amplification for KLD assembly
IO40	F	GCacaaaggaattttcatacaggcg	Adpps-His K162A, pSG-thrC-PhSpank-Adpps K162A	AdppS-His	Amplification for KLD assembly
IO41	R	atgtcctaccaggtgagggaa	Adpps-His K162A, pSG-thrC-PhSpank-Adpps K162A	AdppS-His	Amplification for KLD assembly
openPhspank	R	gtttgtcctccttattagttaatcagctagc	pSG-thrC-PhSpank-NARP1, NARP2	pSG-thrC-PhSpank-GFP	Amplification of the backbone for Gibson assembly
openPhspank	F	tgagcactagtcaaggtcgg	pSG-thrC-PhSpank-NARP1, NARP2	pSG-thrC-PhSpank-GFP	Amplification of the backbone for Gibson assembly
IO001	F	ttaactaataaggaggacaaacatgatcttactaaacggaaaaatagtcg	pSG-thrC-PhSpank-SpBetaL1_NARP1	SpBetaL1 genome	Amplification of insert for Gibson assembly
IO004	R	GCCGACCTTGACTAGTGCTCATTAATCAAGCAAGAGCTCTCTGATC	pSG-thrC-PhSpank-SpBetaL1_NARP1	SpBetaL1 genome	Amplification of insert for Gibson assembly
IO13	F	ttaactaataaggaggacaaacATGCTAAATCTTAATCAAAATATCGC	Gibson product SG-thrC-PhSpank-KVP40_NARP2	KVP40_Nampt (synthesized by Twist Bioscience )	Amplification of insert for Gibson assembly
IO18	R	AtttAtcctcctATttaCAATTAGTCTTACGCAGTTTGAATCTTTTTCGC	Gibson product SG-thrC-PhSpank-KVP40_NARP2	KVP40_Nampt (synthesized by Twist Bioscience )	Amplification of insert for Gibson assembly
IO17	F	GACTAATTGtaaATaggaggaTaaaTATGTCACACGCAATCTTTATCGG	Gibson product SG-thrC-PhSpank-KVP40_NARP2	KVP40_Nmnat (synthesized by Twist Bioscience )	Amplification of insert for Gibson assembly
IO16	R	GCCGACCTTGACTAGTGCTCATTAGATGCCAGTGAAATACTGAATG	Gibson product SG-thrC-PhSpank-KVP40_NARP2	KVP40_Nmnat (synthesized by Twist Bioscience )	Amplification of insert for Gibson assembly
IO048	F	atactttaCacgaagccgacatgctg	pJMP3-FADOΔNARP1	pJmp3	Amplification of the backbone for Gibson assembly
IO049	R	agccggtgtagctccaaccgttccc	pJMP3-FADOΔNARP1	pJmp3	Amplification of the backbone for Gibson assembly
IO52	F	aataattaaattttgactcgaattcctgcagcc	pJMP3-FADOΔNARP1	pJmp3	Amplification of insert for Gibson assembly, specR
IO53	R	ctttcattgattgcccctatgcaagggt	pJMP3-FADOΔNARP1	pJmp3	Amplification of insert for Gibson assembly, specR
IO116	F	ggagctacaccggcttgaaaaaattcaattagatttggctagaagaaag	pJMP3-FADOΔNARP1	FADO genome	Amplification of insert for Gibson assembly, left flanking region
IO117	R	gaattcgagtcaaaatttaattattttaataatcaccctttctaattttttg	pJMP3-FADOΔNARP1	FADO genome	Amplification of insert for Gibson assembly, left flanking region
IO118	F	taggggcaatcaatgaaagggaattaaaagtaagaagattagtaaaatc	pJMP3-FADOΔNARP1	FADO genome	Amplification of insert for Gibson assembly, right flanking region
IO118	R	cggcttcgtGtaaagtatattcaaagtaataaccattatctgaatcc	pJMP3-FADOΔNARP1	FADO genome	Amplification of insert for Gibson assembly, right flanking region
IO021	F	ttactcagtcggtaggtctcc	pNARP1-KnockIn-Hrtemplate, Gibson product NARP2-KnockIn-Hrtemplate	pSG-thrC-tad1-KnockIn (Leavitt, A. et al 2022)	Amplification of the backbone for Gibson assembly
IO022	R	gaacaactggagggaaaacacttg	pNARP1-KnockIn-Hrtemplate, Gibson product NARP2-KnockIn-Hrtemplate	pSG-thrC-tad1-KnockIn (Leavitt, A. et al 2022)	Amplification of the backbone for Gibson assembly
IO023	F	ggagacctaccgactgagtaagaattaccccctaggttttgattg	pNARP1-KnockIn-HRtemplate	pSG-thrC-PhSpank-SpBetaL1_NARP1	Amplification of insert for Gibson assembly
IO024	R	caagtgttttccctccagttgttctaatcaagcaagagctctctgatct	pNARP1-KnockIn-HRtemplate	pSG-thrC-PhSpank-SpBetaL1_NARP1	Amplification of insert for Gibson assembly
IO142	F	gagacctaccgactgagtaacgagggtaaatgtgagcactcac	Gibson product NARP2-KnockIn-HRtemplate	B. subtilis: type I Thoeris+NARP2 genome	Amplification of insert for Gibson assembly
IO340	R	caagtgttttccctccagttgttcTTAGATGCCAGTGAAATACTGAATGAT	Gibson product NARP2-KnockIn-HRtemplate	B. subtilis: type I Thoeris+NARP2 genome	Amplification of insert for Gibson assembly
IO168	F	CgtCatAGGTccCgaCtcCggGgaCccggtaaaaattatttgtggagat	pNamatR306G-KnockIn-Hrtemplate	pNARP1-KnockIn-HRtemplate	Amplification for KLD assembly
IO169	R	CGGAGTCGGGACCTATGACGACTTTgccgtctcgttttagaatatcac	pNamatR306G-KnockIn-Hrtemplate	pNARP1-KnockIn-HRtemplate	Amplification for KLD assembly
IO230	F	aggactacaatgcaacctagttgagttccttgcttgggcccgaacaaaaactc	pCas13a-gRNA-SBSphiJ	pGad2-Cas13a (Yirmiya et al. 2024)	Amplification for KLD assembly
IO231	R	aggaactcaactaggttgcattgtagtcctgttttagtccccttcatttttggg	pCas13a-gRNA-SBSphiJ	pGad2-Cas13a (Yirmiya et al. 2024)	Amplification for KLD assembly
