## Supplementary Table 3 for "Phages reconstitute NAD^+^ to counter bacterial immunity"

### Sheet: Лист1
Plasmids
Name	Ori	Antibiotic resistance	Inducer	Origin	Comment
pSG1	pBR322	Ampicillin		Doron et al. 2018	Empty plasmid
pSG-SIR2-HERA	pBR322	Ampicillin		Garb et al. 2022	Expression of the Sir2-HerA defense system
Adps-His	pBR322	Ampicillin	Arabinose	This study	Expression and purification of SpBetaL1_190 (homolog of Bas63_79) Adps
Namat-His	pBR322	Ampicillin	Arabinose	This study	Expression and purification of SpBetaL1_191 (homolog of Bas63_80) Namat
Adps-His K162A	pBR322	Ampicillin	Arabinose	This study	Expression and purification of inactive mutant of SpBetaL1_190 (homolog of Bas63_79)
Namat-His R306G	pBR322	Ampicillin	Arabinose	This study	Expression and purification of inactive mutant of SpBetaL1_191 (homolog of Bas63_80)
KVP40_Nampt-his	pBR322	Ampicillin	Arabinose	This study, Twist Bioscience	Expression and purification NAMPT from Vibrio Phage KVP40
pSG-thrC-PhSpank-NARP1	p15A	Ampicillin	IPTG	This study	expression of SpBetaL1_NARP1 operon in B. subtilis after integration into thrC site and selection with chloramphenicol
pSG-thrC-PhSpank-Adps K162A	p15A	Ampicillin	IPTG	This study	expression of SpBetaL1_NARP1 operon with mutation in gene Adps in B. subtilis after integration into thrC site and selection with chloramphenicol
pSG-thrC-PhSpank-Namat R306G	p15A	Ampicillin	IPTG	This study	expression of SpBetaL1_NARP1 operon with mutation in gene Namat in B. subtilis after integration into thrC site and selection with chloramphenicol
pCP20	Rep101(Ts)	Ampicillin	Arabinose	Baba et al. 2006	FLP recombinase for removing of the antibiotic resistance genes.
pSG-thrC-tad1-KnockIn	p15A	Ampicillin		Leavitt, A. et al 2022	Backbone for pNARP1-KnockIn-Hrtemplate, pNamatR306G-KnockIn-Hrtemplate and Gibson product of NARP2-KnockIn-Hrtemplate
pSG-thrC-PhSpank-GFP	p15A	Ampicillin	IPTG	Leavitt, A. et al 2022	Expression of GFP as a negative control in B. subtilis after integration into thrC site and selection with chloramphenicol
pJMP3-FADOΔNARP1	colE1	Ampicillin		This study	Deletion of NARP1 from FADO genome by recombination and selection on spectinomycin of B.subtilis FADO lysogenic strain
pGad2-Cas13a	p15A	Ampicillin		Yirmiya et al. 2023	Expression of Cas13a ang gRNA in B. subtilis after integration into thrC site and selection with chloramphenicol
pCas13a-gRNA-SBSphiJ	p15A	Ampicillin		This study	Selection of SBSphiJ phages with modified genome
pNARP1-KnockIn-HRtemplate	p15A	Ampicillin		This study	Generation of SBSphiJ with integrated NARP1
pNamatR306G-KnockIn-HRtemplate	p15A	Ampicillin		This study	Generation of SBSphiJ with integrated NARP1 with mutation of NAMAT - R306G
pBA559	p15A	Chloramphenicol		Adler et al. 2022	Expression of gRNA and Cas13a in E.coli
pCas13a-gRNA-Bas63	p15A	Ampicillin		This study	Selection of Bas63 phages with deletion of NARP1
pJmp3	colE1	Ampicillin		addgene plasmid #79875	Backbone for pJMP3-FADOΔNARP1
Strains
Strain number	Name	Species	Strain	Antibiotic resistance	Plasmid (Integration locus for B. subtilis)	Reference
	DH5α	E. coli	DH5α			NEB #C2987H
IO120	BW25113	E. coli	BW25113			DSM 27469
IO242	BW25113 no system	E. coli	BW25113	Ampicillin	pSG1	This study
IO243	BW25113 SIR2-HerA	E. coli	BW25113	Ampicillin	pSG-SIR2-HerA	This study
IO115	ΔpncC	E. coli	BW25113	Kanamycin		Keio collection
IO115	ΔpncC no KanR	E. coli	BW25113			This study
IO116	ΔnadR	E. coli	BW25113	Kanamycin		Keio collection
IO282	ΔpncC/ΔnadR	E. coli	BW25113	Kanamycin		This study
IO283	ΔpncC/ΔnadR pSG1	E. coli	BW25113	Kanamycin, Ampicillin	pSG1	This study
IO284	ΔpncC/ΔnadR pSG-SIR2-HerA	E. coli	BW25113	Kanamycin, Ampicillin	pSG-SIR2-HerA	This study
IO163	SpBetaL1_Adps-6his	E. coli	BL21 (DE3)	Ampicillin	pBad/HisA, 190-6his	This study
IO164	SpBetaL1_Namat-6his	E. coli	BL21 (DE3)	Ampicillin	pBad/HisA, 191-6his	This study
IO354	SpBetaL1_Adps-6his K162A	E. coli	BL21 (DE3)	Ampicillin	pBad/HisA, 190-6his K162A	This study
IO166	SpBetaL1_Namat-6his R306G	E. coli	BL21 (DE3)	Ampicillin	pBad/HisA, 191-6his R306G	This study
IO353	KVP40_Nampt-6his	E. coli	BL21 (DE3)	Ampicillin	pBad/HisA, KVP40_NAMPT-6his	This study
IO180	Cas13a-gRNA-Bas63	E. coli	DH5α	Chloramphenicol	pCas13a-gRNA-Bas63	This study
IO012	type I Thoeris	B. subtilis	BEST7003	Spectinomycin	AmyE:type I Thoeris	Doron et al. 2018
IO027	type I Thoeris + negative control	B. subtilis	BEST7003	Spectinomycin, Chloramphenicol	AmyE:Thoeris / ThrC:pSG-thrC-PhSpank-GFP	This study
IO025	type I Thoeris + NARP1	B. subtilis	BEST7003	Spectinomycin, Chloramphenicol	AmyE:type I Thoeris / ThrC:pSG-thrC-PhSpank-SpBetaL1_190-191	This study
IO77	type I Thoeris + NARP1 Adps K162A	B. subtilis	BEST7003	Spectinomycin, Chloramphenicol	AmyE:Thoeris I/ ThrC:pSG-thrC-PhSpank-SpBetaL1_190-191 190-K162A	This study
IO75	type I Thoeris + NARP1 Namat R306G	B. subtilis	BEST7003	Spectinomycin, Chloramphenicol	AmyE:type I Thoeris/ ThrC:pSG-thrC-PhSpank-SpBetaL1_190-191 191-R306G	This study
IO042	DSR1	B. subtilis	BEST7003	Spectinomycin	AmyE:DSR1	Garb et al. 2022
IO43	DSR2	B. subtilis	BEST7003	Spectinomycin	AmyE:DSR2	Garb et al. 2022
IO030	DSR1+NARP1	B. subtilis	BEST7003	Spectinomycin, Chloramphenicol	AmyE:DSR1 / ThrC:pSG-thrC-PhSpank-SpBetaL1_190-191	This study
IO032	DSR2+NARP2	B. subtilis	BEST7003	Spectinomycin, Chloramphenicol	AmyE:DSR2 / ThrC:pSG-thrC-PhSpank-SpBetaL1_190-191	This study
IO256	SEFIR	B. subtilis	BEST7003	Spectinomycin	AmyE:SEFIR	Millman et al. 2022
IO351	SEFIR+NARP1	B. subtilis	BEST7003	Spectinomycin, Chloramphenicol	AmyE:SEFIR / ThrC:pSG-thrC-PhSpank-SpBetaL1_190-191	This study
IO055	type II ThoerisI	B. subtilis	BEST7003	Spectinomycin	AmyE:type II Thoeris	Doron et al. 2018
IO058	type II ThoerisI+NARP1	B. subtilis	BEST7003	Spectinomycin, Chloramphenicol	AmyE:type II Thoeris/ ThrC:pSG-thrC-PhSpank-SpBetaL1_190-191	This study
IO231	type I Thoeris+NARP2	B. subtilis	BEST7003	Spectinomycin, Chloramphenicol	AmyE:type I Thoeris / ThrC:pSG-thrC-PhSpank-KVP40_Nampt+Nmnat	This study
IO232	DSR2+NARP2	B. subtilis	BEST7003	Spectinomycin, Chloramphenicol	AmyE:DSR2 / ThrC:pSG-thrC-PhSpank-KVP40_Nampt+Nmnat	This study
IO098	FADO lysogenic strain	B. subtilis	BEST7003		-	This study
IO098	FADO lysogenic strain ΔNARP1	B. subtilis	BEST7003	Spectinomycin		This study
IO176	Cas13a-gRNA-SBSphiJ	B. subtilis	BEST7003	Chloramphenicol	pCas13a-gRNA-SBSphiJ	This study
IO104	NamatR306G-KnockIn-HRtemplate	B. subtilis	BEST7003	Chloramphenicol	pNAMATR306G-KnockIn-HRtemplate	This study
IO63	NARP1-KnockIn-Hrtemplate	B. subtilis	BEST7003	Chloramphenicol	pNARP1-KnockIn-Hrtemplate, SPβL1 NARP1 promoter	This study
IO359	NARP2-KnockIn-Hrtemplate	B. subtilis	BEST7003	Chloramphenicol	pNARP1-KnockIn-Hrtemplate, Phspank promoter	This study
Phages
Name	Host	Life cycle	Type	Temperature of infection (in this study)	Source	Genome sequence accession (NCBI)	Comment
P1	E. coli	Lysogenic	dsDNA	37°C	Udi Qimron	AF234172.1	Transduction of knock-out in E.coli
Bas 63 (Escherichia phage vB_EcoM_JohannRWettstein)	E. coli	Lytic	dsDNA	37°C	BASEL collection, Maffei et al. 2021	MZ501086.1	Wild type
Bas 63 Δ79-80	E. coli	Lytic	dsDNA	37°C	This study		Deletion of NARP1
SPβL1	B. subtilis	Lysogenic	dsDNA	25°C	Yirmiya et al. 2023	OQ921341.1	Cloning of NARP1 for expression and purification
FADO	B. subtilis	Lysogenic	dsDNA	25°C	Millman et al. 2022	OM236516	Wild type
FADO ΔNARP1	B. subtilis	Lysogenic	dsDNA	25°C	This study		Deletion of NARP1
SPR	B. subtilis	Lysogenic	dsDNA	25°C	Bacillus Genetic Stock Centre BGSC (1L56)	OM236515.1	Wild type
phi29	B. subtilis	Lytic	dsDNA	25°C	Deutsche Sammlung von Mikroorganismen und Zellkulturen DSM 5546	NC_011048.1	Wild type
SBSphiJ	B. subtilis	Lytic	dsDNA	30°C	Doron et al. 2018	LT960608.1	Wild type
SBSphiJ+NARP1	B. subtilis	Lytic	dsDNA	30°C	This study		Integrated NARP1
SBSphiJ+NARP1 Namat R306G	B. subtilis	Lytic	dsDNA	30°C	This study		Integrated NARP1 with mutated Namat R306G
SBSphiJ+NARP2	B. subtilis	Lytic	dsDNA	30°C	This study		Integrated NARP2
